# In vivo structure and dynamics of the RNA genome of SARS-Cov-2

**DOI:** 10.1101/2021.01.15.426526

**Authors:** Yan Zhang, Kun Huang, Dejian Xie, Jian You Lau, Wenlong Shen, Ping Li, Dong Wang, Zhong Zou, Shu Shi, Hongguang Ren, Meilin Jin, Grzegorz Kudla, Zhihu Zhao

## Abstract

The SARS-CoV-2 coronavirus, which causes the COVID-19 pandemic, is one of the largest positive strand RNA viruses. Here we developed a simplified SPLASH assay and comprehensively mapped the in vivo RNA-RNA interactome of SARS-CoV-2 RNA during the viral life cycle. We observed canonical and alternative structures including `3’`-UTR and `5’`-UTR, frameshifting element (FSE) pseudoknot and genome cyclization in cells and in virions. We provide direct evidence of interactions between Transcription Regulating Sequences (TRS-L and TRS-Bs), which facilitate discontinuous transcription. In addition, we reveal alternative short and long distance arches around FSE, forming a “high-order pseudoknot” embedding FSE, which might help ribosome stalling at frameshift sites. More importantly, we found that within virions, while SARS-CoV-2 genome RNA undergoes intensive compaction, genome cyclization is weakened and genome domains remain stable. Our data provides a structural basis for the regulation of replication, discontinuous transcription and translational frameshifting, describes dynamics of RNA structures during life cycle of SARS-CoV-2, and will help to develop antiviral strategies.
