## Supplemental Table 1 for "In vivo structure and dynamics of the RNA genome of SARS-Cov-2"

### Sheet: mapping_stats
sample	mapped read count	singEnds	Total chimeras	3’-5chimeras	5'-3'chimeeras	3'-5'chimera proportion	chimeric Rate
C1	8135221	7144691	990530	809175	181355	0.816911	0.121758
C2	8118373	7050580	1067793	917984	149809	0.859702	0.131528
C3	6699934	5898326	801608	693441	108167	0.865062	0.119644
L1	11147030	10063584	1083446	857627	225819	0.791573	0.0971959
L2	9608398	8642304	966094	797034	169060	0.825007	0.100547
L3	7651263	6604034	1047229	905254	141975	0.864428	0.13687
V1	17048301	12836864	4211437	3946299	265138	0.937043	0.24703
V2	17667641	13288720	4378921	4089978	288943	0.934015	0.24785
V3	12145848	8626630	3519218	3057828	461390	0.868894	0.289747
C1-N	4609243	4532456	76787	57485	19302	0.748629	0.0166594
L1-N	6066508	5959962	106546	73194	33352	0.686971	0.017563
V1-N	18299077	18218860	80217	38852	41365	0.484336	0.00438366

### Sheet: relax pipline
	total chimeras	3'-5' chimeras	TRS_L chimeras	3'-5'chimeras %	TRS_L chimeras %
C1-N	137506	72644	42857	0.528297	0.311674
C1	1225635	918425	111948	0.749346	0.0913388
L1_N	223775	89770	97807	0.401162	0.437077
L1	1310578	975756	90183	0.744523	0.0688116
RNA-seq_NarryKim_DBNSeq	63065	5619	9304	0.0890985	0.14753
RNA-seq_Sylvirouskin	5652	1122	3733	0.198514	0.660474
V_N	190652	70062	56270	0.367486	0.295145
V1	4742629	4386616	68125	0.924933	0.0143644

### Sheet: total non-red mapped reads
singleE.blast_stats.txt	mapped read count
C1	8135221
C2	8118373
C3	6699934
L1	11147030
L2	9608398
L3	7651263
V1	17048301
V2	17667641
V3	28064907
V4	12145848
C1-N	4609243
L1-N	6066508
V1-N	18299077
V4-N	25668046
